# An alarm system for biomedical construct design: a lesson from the unintended protein product of eGFP

**DOI:** 10.64898/2026.06.02.729456

**Authors:** Ziyi Wang, Hongyi Ma, Yafei Mao, Kaiyue Ma

**Affiliations:** Bio-X Institutes, Key Laboratory for the Genetics of Developmental and Neuropsychiatric Disorders, Ministry of Education, International Peace Maternity and Child Health Hospital, Shanghai Key Laboratory of Embryo Original Diseases, School of Medicine, Shanghai Jiao Tong University, Shanghai, China; Zhiyuan College, Shanghai Jiao Tong University, Shanghai, China; Center for Genomic Research, International Institutes of Medicine, Fourth Affiliated Hospital, Zhejiang University, Yiwu, China; Center for Comparative Biomedicine, Ministry of Education Key Laboratory of Systems Biomedicine, State Key Laboratory of Medical Genomics, Institute of Systems Biomedicine, Shanghai Jiao Tong University, Shanghai, China

**Keywords:** plasmid, open reading frame, hidden coding potential, eGFP, gene expression

## Abstract

Plasmids are widely used for gene expression, yet their coding potential beyond the intended coding sequence (CDS) is often poorly characterized. Here, we explored putative “hidden open reading frames” (hidden ORFs) embedded within non-canonical reading frames of plasmid sequences through a computational workflow for their identification. Using enhanced green fluorescent protein (eGFP) as a target gene, we observed unexpectedly uninterrupted ORFs in both the +2 coding frame and the reverse frame. Immunoblotting detected stable expression of the +2 frame-derived protein, but not the reverse-frame ORF. Motivated by these observations, we developed a computational pipeline and analyzed 6,308 eGFP-containing plasmids, identifying putative hidden ORFs in approximately 6% of constructs. Approximately 94% of hidden ORFs occurred in the +2 frame, with the remainder occurring in the reverse frame. The same analytical pipeline, if utilized for plasmids beyond eGFP plasmids, can contribute to avoiding unintended outcomes, in applications such as gene replacement therapy.
