## Supplementary material for "An alarm system for biomedical construct design: a lesson from the unintended protein product of eGFP": Supplemental_table.xlsx

### Sheet: Table 1
Supplementary Table 1. eGFP sequence.
Name	Sequence (5’ to 3’)
eGFP	ATGGTGAGCAAGGGCGAGGAGCTGTTCACCGGGGTGGTGCCCATCCTGGTCGAGCTGGACGGCGACGTAAACGGCCACAAGTTCAGCGTGTCCGGCGAGGGCGAGGGCGATGCCACCTACGGCAAGCTGACCCTGAAGTTCATCTGCACCACCGGCAAGCTGCCCGTGCCCTGGCCCACCCTCGTGACCACCCTGACCTACGGCGTGCAGTGCTTCAGCCGCTACCCCGACCACATGAAGCAGCACGACTTCTTCAAGTCCGCCATGCCCGAAGGCTACGTCCAGGAGCGCACCATCTTCTTCAAGGACGACGGCAACTACAAGACCCGCGCCGAGGTGAAGTTCGAGGGCGACACCCTGGTGAACCGCATCGAGCTGAAGGGCATCGACTTCAAGGAG…

### Sheet: Table 2
Supplementary Table 2. Oligos used for plasmid construction.
Primer name	Sequence (5’ to 3’)
Backbone-F	CATGGTGGCCTAGCGGATCT
Backbone-R	ATCGACTACAAAGACGATGACGACAAGTAAGGCCTCGGCGGCCAA
eGFP-F	GTCAGATCCGCTAGGCCACCATGGTGAGCAAGGGCGAG
eGFP-R	TCATCGTCTTTGTAGTCGATGTCGTGGTCCTTGTAGTCACCGTCGTGGTCCTTGTAGTCCTTGTACAGCTCGTCCAT
CF+2-F	AGATCCGCTAGGCCACCATGGGTGAGCAAGGGCGAGGA
CF+2-R	TCATCGTCTTTGTAGTCGATGTCGTGGTCCTTGTAGTCACCGTCGTGGTCCTTGTAGTCTACTTGTACAGCTCGTCCAT
RF-F	AGATCCGCTAGGCCACCATGTTACTTGTACAGCTCGTCCATGC
RF-R	TCATCGTCTTTGTAGTCGATGTCGTGGTCCTTGTAGTCACCGTCGTGGTCCTTGTAGTCATGGTGAGCAAGGGCGAG
CF/CF+2-F	GTATTAGTCATCGCTATTACCATGGTGATGC
CF/CF+2-R	GCTCCTCGCCCTTGCTCACCATGCATGTGGCCTAGCGGATCTGACG

### Sheet: Table 3
Supplementary Table 3. Plasmid sequences
Name	Sequence (5’ to 3’)
pMPRA1-CMV-eGFP	ATTAAAAATGAAGTTTTAAATCAATCTAAAGTATATATGAGTAAACTTGGTCTGACAGCGGCCGCAAATGCTAAACCACTGCAGTGGTTACCAGTGCTTGATCAGTGAGGCACCGATCTCAGCGATCTGCCTATTTCGTTCGTCCATAGTGGCCTGACTCCCCGTCGTGTAGATCACTACGATTCGTGAGGGCTTACCATCAGGCCCCAGCGCAGCAATGATGCCGCGAGAGCCGCGTTCACCGGCCCCCGATTTGTCAGCAATGAACCAGCCAGCAGGGAGGGCCGAGCGAAGAAGTGGTCCTGCTACTTTGTCCGCCTCCATCCAGTCTATGAGCTGCTGTCGTGATGCTAGAGTAAGAAGTTCGCCAGTGAGTAGTTTCCGAAGAGTTGTGGCCAT…
pMPRA1-CMV-eGFP-3×FLAG	ATTAAAAATGAAGTTTTAAATCAATCTAAAGTATATATGAGTAAACTTGGTCTGACAGCGGCCGCAAATGCTAAACCACTGCAGTGGTTACCAGTGCTTGATCAGTGAGGCACCGATCTCAGCGATCTGCCTATTTCGTTCGTCCATAGTGGCCTGACTCCCCGTCGTGTAGATCACTACGATTCGTGAGGGCTTACCATCAGGCCCCAGCGCAGCAATGATGCCGCGAGAGCCGCGTTCACCGGCCCCCGATTTGTCAGCAATGAACCAGCCAGCAGGGAGGGCCGAGCGAAGAAGTGGTCCTGCTACTTTGTCCGCCTCCATCCAGTCTATGAGCTGCTGTCGTGATGCTAGAGTAAGAAGTTCGCCAGTGAGTAGTTTCCGAAGAGTTGTGGCCAT…
pMPRA1-CMV-eGFP(CF+2)-3×FLAG	ATTAAAAATGAAGTTTTAAATCAATCTAAAGTATATATGAGTAAACTTGGTCTGACAGCGGCCGCAAATGCTAAACCACTGCAGTGGTTACCAGTGCTTGATCAGTGAGGCACCGATCTCAGCGATCTGCCTATTTCGTTCGTCCATAGTGGCCTGACTCCCCGTCGTGTAGATCACTACGATTCGTGAGGGCTTACCATCAGGCCCCAGCGCAGCAATGATGCCGCGAGAGCCGCGTTCACCGGCCCCCGATTTGTCAGCAATGAACCAGCCAGCAGGGAGGGCCGAGCGAAGAAGTGGTCCTGCTACTTTGTCCGCCTCCATCCAGTCTATGAGCTGCTGTCGTGATGCTAGAGTAAGAAGTTCGCCAGTGAGTAGTTTCCGAAGAGTTGTGGCCAT…
pMPRA1-CMV-eGFP(RF)-3×FLAG	ATTAAAAATGAAGTTTTAAATCAATCTAAAGTATATATGAGTAAACTTGGTCTGACAGCGGCCGCAAATGCTAAACCACTGCAGTGGTTACCAGTGCTTGATCAGTGAGGCACCGATCTCAGCGATCTGCCTATTTCGTTCGTCCATAGTGGCCTGACTCCCCGTCGTGTAGATCACTACGATTCGTGAGGGCTTACCATCAGGCCCCAGCGCAGCAATGATGCCGCGAGAGCCGCGTTCACCGGCCCCCGATTTGTCAGCAATGAACCAGCCAGCAGGGAGGGCCGAGCGAAGAAGTGGTCCTGCTACTTTGTCCGCCTCCATCCAGTCTATGAGCTGCTGTCGTGATGCTAGAGTAAGAAGTTCGCCAGTGAGTAGTTTCCGAAGAGTTGTGGCCAT…
pMPRA1-CMV-eGFP(CF/CF+2)-3×FLAG	ATTAAAAATGAAGTTTTAAATCAATCTAAAGTATATATGAGTAAACTTGGTCTGACAGCGGCCGCAAATGCTAAACCACTGCAGTGGTTACCAGTGCTTGATCAGTGAGGCACCGATCTCAGCGATCTGCCTATTTCGTTCGTCCATAGTGGCCTGACTCCCCGTCGTGTAGATCACTACGATTCGTGAGGGCTTACCATCAGGCCCCAGCGCAGCAATGATGCCGCGAGAGCCGCGTTCACCGGCCCCCGATTTGTCAGCAATGAACCAGCCAGCAGGGAGGGCCGAGCGAAGAAGTGGTCCTGCTACTTTGTCCGCCTCCATCCAGTCTATGAGCTGCTGTCGTGATGCTAGAGTAAGAAGTTCGCCAGTGAGTAGTTTCCGAAGAGTTGTGGCCAT…

### Sheet: Table 4
Supplementary Table 4. Expression cassette
Plasmid name	Expression cassette (5’ to 3’)
pMPRA1-CMV-eGFP	CGTTACATAACTTACGGTAAATGGCCCGCCTGGCTGACCGCCCAACGACCCCCGCCCATTGACGTCAATAATGACGTATGTTCCCATAGTAACGCCAATAGGGACTTTCCATTGACGTCAATGGGTGGAGTATTTACGGTAAACTGCCCACTTGGCAGTACATCAAGTGTATCATATGCCAAGTACGCCCCCTATTGACGTCAATGACGGTAAATGGCCCGCCTGGCATTATGCCCAGTACATGACCTTATGGGACTTTCCTACTTGGCAGTACATCTACGTATTAGTCATCGCTATTACCATGGTGATGCGGTTTTGGCAGTACATCAATGGGCGTGGATAGCGGTTTGACTCACGGGGATTTCCAAGTCTCCACCCCATTGACGTCAATGGGAGTTT…
pMPRA1-CMV-eGFP-3×FLAG	CGTTACATAACTTACGGTAAATGGCCCGCCTGGCTGACCGCCCAACGACCCCCGCCCATTGACGTCAATAATGACGTATGTTCCCATAGTAACGCCAATAGGGACTTTCCATTGACGTCAATGGGTGGAGTATTTACGGTAAACTGCCCACTTGGCAGTACATCAAGTGTATCATATGCCAAGTACGCCCCCTATTGACGTCAATGACGGTAAATGGCCCGCCTGGCATTATGCCCAGTACATGACCTTATGGGACTTTCCTACTTGGCAGTACATCTACGTATTAGTCATCGCTATTACCATGGTGATGCGGTTTTGGCAGTACATCAATGGGCGTGGATAGCGGTTTGACTCACGGGGATTTCCAAGTCTCCACCCCATTGACGTCAATGGGAGTTT…
pMPRA1-CMV-eGFP(CF+2)-3×FLAG	CGTTACATAACTTACGGTAAATGGCCCGCCTGGCTGACCGCCCAACGACCCCCGCCCATTGACGTCAATAATGACGTATGTTCCCATAGTAACGCCAATAGGGACTTTCCATTGACGTCAATGGGTGGAGTATTTACGGTAAACTGCCCACTTGGCAGTACATCAAGTGTATCATATGCCAAGTACGCCCCCTATTGACGTCAATGACGGTAAATGGCCCGCCTGGCATTATGCCCAGTACATGACCTTATGGGACTTTCCTACTTGGCAGTACATCTACGTATTAGTCATCGCTATTACCATGGTGATGCGGTTTTGGCAGTACATCAATGGGCGTGGATAGCGGTTTGACTCACGGGGATTTCCAAGTCTCCACCCCATTGACGTCAATGGGAGTTT…
pMPRA1-CMV-eGFP(RF)-3×FLAG	CGTTACATAACTTACGGTAAATGGCCCGCCTGGCTGACCGCCCAACGACCCCCGCCCATTGACGTCAATAATGACGTATGTTCCCATAGTAACGCCAATAGGGACTTTCCATTGACGTCAATGGGTGGAGTATTTACGGTAAACTGCCCACTTGGCAGTACATCAAGTGTATCATATGCCAAGTACGCCCCCTATTGACGTCAATGACGGTAAATGGCCCGCCTGGCATTATGCCCAGTACATGACCTTATGGGACTTTCCTACTTGGCAGTACATCTACGTATTAGTCATCGCTATTACCATGGTGATGCGGTTTTGGCAGTACATCAATGGGCGTGGATAGCGGTTTGACTCACGGGGATTTCCAAGTCTCCACCCCATTGACGTCAATGGGAGTTT…
pMPRA1-CMV-eGFP(CF/CF+2)-3×FLAG	CGTTACATAACTTACGGTAAATGGCCCGCCTGGCTGACCGCCCAACGACCCCCGCCCATTGACGTCAATAATGACGTATGTTCCCATAGTAACGCCAATAGGGACTTTCCATTGACGTCAATGGGTGGAGTATTTACGGTAAACTGCCCACTTGGCAGTACATCAAGTGTATCATATGCCAAGTACGCCCCCTATTGACGTCAATGACGGTAAATGGCCCGCCTGGCATTATGCCCAGTACATGACCTTATGGGACTTTCCTACTTGGCAGTACATCTACGTATTAGTCATCGCTATTACCATGGTGATGCGGTTTTGGCAGTACATCAATGGGCGTGGATAGCGGTTTGACTCACGGGGATTTCCAAGTCTCCACCCCATTGACGTCAATGGGAGTTT…

### Sheet: Table 5
Supplementary Table 5. Plasmids containing CF+2 ORFs
plasmid_id	plasmid_name	frame	strand	start	stop	length_aa	overlap	has_promoter	has_terminator	dist_promoter	dist_terminator	is_putatively_expressible_hidden_ORFs
104381	SLC30A10-GFP	CF+2	+	2013	2804	264	spanning_target_gene	TRUE	TRUE	1504	105	TRUE
101920	pINDUCER dCas9-TET1CDMut	CF+2	+	12110	13201	364	spanning_target_gene	TRUE	TRUE	1391	839	TRUE
101921	pINDUCER dCas9-TET1CD	CF+2	+	12106	13197	364	spanning_target_gene	TRUE	TRUE	1387	839	TRUE
105545	pAAV.CMV.HI.eGFP-Cre.WPRE.SV40	CF+2	+	1071	1943	291	spanning_target_gene	TRUE	TRUE	269	1707	TRUE
105551	pENN.AAV.CamKII.HI.GFP-Cre.WPRE.SV40	CF+2	+	1659	2531	291	spanning_target_gene	TRUE	TRUE	201	1707	TRUE
107195	cmamxA1-GFP	CF+2	+	1604	2389	262	spanning_target_gene	TRUE	TRUE	1095	105	TRUE
107194	anxA1-GFP	CF+2	+	1604	2389	262	spanning_target_gene	TRUE	TRUE	1095	105	TRUE
106941	pEGFP-N1 Full length Importin beta	CF+2	+	3150	3944	265	spanning_target_gene	TRUE	TRUE	2641	105	TRUE
110497	Yes-EGFP	CF+2	+	2219	2983	255	spanning_target_gene	TRUE	TRUE	1710	105	TRUE
11150	pCAG-GFP	CF+2	+	1652	2632	327	spanning_target_gene	TRUE	TRUE	988	17	TRUE
112744	pLJM1 Raptor GFP	CF+2	+	7243	8259	339	spanning_target_gene	TRUE	TRUE	3840	1419	TRUE
112843	pcDNA3.1(+)/Puro/FA/GFP-C--Catulin-3	CF+2	+	960	1763	268	spanning_target_gene	TRUE	TRUE	341	32	TRUE
117413	pMXs GFP-LC3-RFP	CF+2	+	484	1596	371	spanning_target_gene	TRUE	TRUE	961	1158	TRUE
117721	GFP-MAPPER	CF+2	+	615	1421	269	spanning_target_gene	TRUE	TRUE	39	883	TRUE
118979	pEGFP-N1-CATULIN	CF+2	+	2808	3638	277	spanning_target_gene	TRUE	TRUE	2239	105	TRUE
118743	pCAG-EGFP-Snapin	CF+2	+	1646	2668	341	spanning_target_gene	TRUE	TRUE	988	381	TRUE
121479	pEGFP-N1/PD-L1_ECD	CF+2	+	2068	2886	273	spanning_target_gene	TRUE	TRUE	796	105	TRUE
127191	PB-GFP-Gal8	CF+2	+	2013	2906	298	spanning_target_gene	TRUE	TRUE	988	1189	TRUE
128069	pREVtre GFP	CF+2	+	3329	4066	246	spanning_target_gene	TRUE	TRUE	140	37	TRUE
127633	Tom70 (1-70)-GFP	CF+2	+	703	1548	282	spanning_target_gene	TRUE	TRUE	194	105	TRUE
128231	pCMS-dsRed2-C1824U LMNA-GFP minigene	CF+2	+	2569	3390	274	spanning_target_gene	TRUE	TRUE	1177	2201	TRUE
128230	pCMS-dsRed2-WT LMNA-GFP minigene	CF+2	+	2569	3390	274	spanning_target_gene	TRUE	TRUE	1177	2201	TRUE
128272	pMTG03-AmpFRT	CF+2	+	1351	2619	423	spanning_target_gene	TRUE	TRUE	771	2468	TRUE
128273	pMTG04-AmpFRT	CF+2	+	1351	2619	423	spanning_target_gene	TRUE	TRUE	771	2432	TRUE
129274	GFP-APEX2-NIK3x	CF+2	+	9142	663	288	spanning_target_gene	TRUE	TRUE	1163	1617	TRUE
133858	pCD86-EGFP	CF+2	+	1641	2447	269	spanning_target_gene	TRUE	TRUE	1072	105	TRUE
134702	p21-WT-MEFV	CF+2	+	8096	9187	364	spanning_target_gene	TRUE	TRUE	1391	839	TRUE
134703	p21-M694V-MEFV	CF+2	+	8097	9188	364	spanning_target_gene	TRUE	TRUE	1392	839	TRUE
134709	p21-S208C/M694V-MEFV	CF+2	+	8096	9187	364	spanning_target_gene	TRUE	TRUE	1391	839	TRUE
134711	p21-M680I-MEFV	CF+2	+	8096	9187	364	spanning_target_gene	TRUE	TRUE	1391	839	TRUE
134712	p21-P369S-MEFV	CF+2	+	8095	9186	364	spanning_target_gene	TRUE	TRUE	1390	839	TRUE
134710	p21-M694I-MEFV	CF+2	+	8096	9187	364	spanning_target_gene	TRUE	TRUE	1391	839	TRUE
134706	p21-S208C/S242R/M694V-MEFV	CF+2	+	8096	9187	364	spanning_target_gene	TRUE	TRUE	1391	839	TRUE
135459	CMV:eGFP-p2A-HA-尾2Ar-uTEV1螖(220-242)	CF+2	+	160	963	268	spanning_target_gene	TRUE	TRUE	2131	2737	TRUE
147331	pT7-lambdaN-EGFP-C1_Q	CF+2	+	655	1482	276	spanning_target_gene	TRUE	TRUE	146	112	TRUE
15233	Paxillin-pEGFP	CF+2	+	1985	3013	343	spanning_target_gene	TRUE	TRUE	1461	105	TRUE
154089	pINDUCER-21-RUNX1-P2A-ERG-IMPROVED	CF+2	+	8456	9547	364	spanning_target_gene	TRUE	TRUE	1376	839	TRUE
154088	pINDUCER-21-LCOR-P2A-HOXA9-T2A-HOXA5-IMPROVED	CF+2	+	8452	9543	364	spanning_target_gene	TRUE	TRUE	1270	839	TRUE
158123	pHR SFFV GLP1R(S301A)-EGFP	CF+2	+	9731	10552	274	spanning_target_gene	TRUE	TRUE	3550	741	TRUE
160928	pBS31-cCARLIN	CF+2	+	8337	9344	336	spanning_target_gene	TRUE	TRUE	828	211	TRUE
162080	pEpicVector3G_Puro-T2A-EGFP-VSVg-StrepTagII-HA	CF+2	+	1839	2750	304	spanning_target_gene	TRUE	TRUE	659	674	TRUE
162079	pEpicVector3G_Puro-T2A-EGFP-VSVg-StrepTagII-ProtC	CF+2	+	1839	2690	284	spanning_target_gene	TRUE	TRUE	659	743	TRUE
162082	pEpicVector3G_Puro-T2A-EGFP-VSVg-StrepTagII-AU1	CF+2	+	1839	2741	301	spanning_target_gene	TRUE	TRUE	659	674	TRUE
162095	pEpicVector3G_Puro-T2A-EGFP-ProtC-HA-FLAG	CF+2	+	1839	2630	264	spanning_target_gene	TRUE	TRUE	659	794	TRUE
162096	pEpicVector3G_Puro-T2A-EGFP-ProtC-HA-AU1	CF+2	+	1839	2630	264	spanning_target_gene	TRUE	TRUE	659	788	TRUE
162084	pEpicVector3G_Puro-T2A-EGFP-VSVg-ProtC-FLAG	CF+2	+	1839	2663	275	spanning_target_gene	TRUE	TRUE	659	767	TRUE
162087	pEpicVector3G_Puro-T2A-EGFP-VSVg-HA-AU1	CF+2	+	1839	2741	301	spanning_target_gene	TRUE	TRUE	659	674	TRUE
162086	pEpicVector3G_Puro-T2A-EGFP-VSVg-HA-FLAG	CF+2	+	1839	2693	285	spanning_target_gene	TRUE	TRUE	659	728	TRUE
162085	pEpicVector3G_Puro-T2A-EGFP-VSVg-ProtC-AU1	CF+2	+	1839	2663	275	spanning_target_gene	TRUE	TRUE	659	761	TRUE
162088	pEpicVector3G_Puro-T2A-EGFP-VSVg-FLAG-AU1	CF+2	+	1839	2666	276	spanning_target_gene	TRUE	TRUE	659	746	TRUE
162092	pEpicVector3G_Puro-T2A-EGFP-StrepTagII-HA-FLAG	CF+2	+	1839	2687	283	spanning_target_gene	TRUE	TRUE	659	728	TRUE
162094	pEpicVector3G_Puro-T2A-EGFP-StrepTagII-FLAG-AU1	CF+2	+	1839	2660	274	spanning_target_gene	TRUE	TRUE	659	746	TRUE
162081	pEpicVector3G_Puro-T2A-EGFP-VSVg-StrepTagII-FLAG	CF+2	+	1839	2693	285	spanning_target_gene	TRUE	TRUE	659	728	TRUE
162091	pEpicVector3G_Puro-T2A-EGFP-StrepTagII-ProtC-AU1	CF+2	+	1839	2657	273	spanning_target_gene	TRUE	TRUE	659	761	TRUE
162093	pEpicVector3G_Puro-T2A-EGFP-StrepTagII-HA-AU1	CF+2	+	1839	2735	299	spanning_target_gene	TRUE	TRUE	659	674	TRUE
162089	pEpicVector3G_Puro-T2A-EGFP-StrepTagII-ProtC-HA	CF+2	+	1839	2657	273	spanning_target_gene	TRUE	TRUE	659	770	TRUE
162083	pEpicVector3G_Puro-T2A-EGFP-VSVg-ProtC-HA	CF+2	+	1839	2663	275	spanning_target_gene	TRUE	TRUE	659	770	TRUE
162097	pEpicVector3G_Puro-T2A-EGFP-ProtC-FLAG-AU1	CF+2	+	1839	2630	264	spanning_target_gene	TRUE	TRUE	659	785	TRUE
162098	pEpicVector3G_Puro-T2A-EGFP-HA-FLAG-AU1	CF+2	+	1839	2660	274	spanning_target_gene	TRUE	TRUE	659	746	TRUE
162090	pEpicVector3G_Puro-T2A-EGFP-StrepTagII-ProtC-FLAG	CF+2	+	1839	2657	273	spanning_target_gene	TRUE	TRUE	659	767	TRUE
163350	pMY-MCS-GSG-eGFP	CF+2	+	1976	2728	251	spanning_target_gene	TRUE	TRUE	1360	206	TRUE
163356	pMY-MCS-P2A-eGFP	CF+2	+	1976	2863	296	spanning_target_gene	TRUE	TRUE	1360	133	TRUE
163623	pGEX4T3-NL2CT	CF+2	+	1691	2671	327	spanning_target_gene	TRUE	TRUE	988	17	TRUE
163622	pDEST-eGFP-C1-VPS35	CF+2	+	3067	3825	253	spanning_target_gene	TRUE	TRUE	2474	105	TRUE
165115	Nsp10-EGFP	CF+2	+	587	1459	291	spanning_target_gene	TRUE	TRUE	382	105	TRUE
167019	pInducer21-3xFlag-S208C-MEFV	CF+2	+	8096	9187	364	spanning_target_gene	TRUE	TRUE	1391	839	TRUE
169742	CMV+ episome	CF+2	+	5075	5872	266	spanning_target_gene	TRUE	TRUE	771	2625	TRUE
169740	CMV+ plasmid	CF+2	+	1585	2847	421	spanning_target_gene	TRUE	TRUE	771	1658	TRUE
169741	CMV+ plasmid with onboard mCherry cassette	CF+2	+	1132	2394	421	spanning_target_gene	TRUE	TRUE	771	1658	TRUE
174194	Dok1-EGFP	CF+2	+	2120	2878	253	spanning_target_gene	TRUE	TRUE	1532	105	TRUE
174609	pMP71-tCD19-mGFP	CF+2	+	1566	2441	292	spanning_target_gene	TRUE	TRUE	4611	1054	TRUE
174893	pAS_4xMmaPylT_EF1_mCherry_TAG_EGFP	CF+2	+	4001	4903	301	spanning_target_gene	TRUE	TRUE	776	1012	TRUE
175763	pHAGE-eGFP-OPTN S473A 513A	CF+2	+	2690	3607	306	spanning_target_gene	TRUE	TRUE	2055	2706	TRUE
175764	pHAGE-eGFP-OPTN S513A	CF+2	+	2690	3607	306	spanning_target_gene	TRUE	TRUE	2055	2706	TRUE
175762	pHAGE-eGFP-OPTN D474N	CF+2	+	2690	3607	306	spanning_target_gene	TRUE	TRUE	2055	2706	TRUE
175749	pHAGE-eGFP-NDP52	CF+2	+	2690	3652	321	spanning_target_gene	TRUE	TRUE	2055	2268	TRUE
175750	pHAGE-eGFP-OPTN	CF+2	-	2351	3268	306	spanning_target_gene	TRUE	TRUE	2055	2706	TRUE
175767	pHAGE-eGFP-TAX1BP1 A114Q	CF+2	-	2916	3887	324	spanning_target_gene	TRUE	TRUE	2055	3288	TRUE
175769	pHAGE-eGFP-TAX1BP1 V192S	CF+2	+	464	1435	324	spanning_target_gene	TRUE	TRUE	2055	3288	TRUE
175766	pHAGE-eGFP-TAX1BP1	CF+2	+	464	1435	324	spanning_target_gene	TRUE	TRUE	2055	3288	TRUE
175768	pHAGE-eGFP-TAX1BP1 SKICH (1-140D)	CF+2	-	2345	3268	308	spanning_target_gene	TRUE	TRUE	2055	2922	TRUE
175765	pHAGE-eGFP-OPTN E50K	CF+2	+	2690	3607	306	spanning_target_gene	TRUE	TRUE	2055	2694	TRUE
175770	pHAGE-eGFP-TAX1BP1 Q770A E774K	CF+2	+	464	1435	324	spanning_target_gene	TRUE	TRUE	2055	3477	TRUE
175771	pHAGE-eGFP-TAX1BP1 632-639D	CF+2	+	756	1727	324	spanning_target_gene	TRUE	TRUE	2055	3264	TRUE
175773	pHAGE-eGFP-TAX1BP1 N637A	CF+2	+	719	1690	324	spanning_target_gene	TRUE	TRUE	2055	3288	TRUE
175772	pHAGE-eGFP-TAX1BP1 Y635A	CF+2	+	464	1435	324	spanning_target_gene	TRUE	TRUE	2055	3288	TRUE
175774	pHAGE-eGFP-TAX1BP1 CC1D	CF+2	+	672	1643	324	spanning_target_gene	TRUE	TRUE	2055	2784	TRUE
175775	pHAGE-eGFP-TAX1BP1 CC2D	CF+2	+	7195	8166	324	spanning_target_gene	TRUE	TRUE	2055	2919	TRUE
175776	pHAGE-eGFP-TAX1BP1 CC3D	CF+2	-	2525	3496	324	spanning_target_gene	TRUE	TRUE	2055	3090	TRUE
176065	pLV-Hygro-EF1A-FHA-Linker-eGFP	CF+2	+	3230	4036	269	spanning_target_gene	TRUE	TRUE	92	2274	TRUE
176526	pLV-Hygro-EF1A-LivePARBackbone	CF+2	+	3174	3929	252	spanning_target_gene	TRUE	TRUE	36	2275	TRUE
179100	pHAGE N' EGFP NAP1 FL IRES Blast	CF+2	+	2780	3688	303	spanning_target_gene	TRUE	TRUE	2055	2160	TRUE
183458	pFUGW-shRII伪-RII伪S97E-IRES-EGFP	CF+2	+	9333	11273	647	spanning_target_gene	TRUE	TRUE	2664	176	TRUE
183701	AbVec_IGHC	CF+2	+	1155	2225	357	spanning_target_gene	TRUE	TRUE	336	769	TRUE
183702	AbVec_IGKC	CF+2	+	1155	1973	273	spanning_target_gene	TRUE	TRUE	336	300	TRUE
183703	AbVec_IGLC	CF+2	+	1155	2018	288	spanning_target_gene	TRUE	TRUE	336	250	TRUE
183916	rTetR-GFP	CF+2	-	5196	556	272	spanning_target_gene	TRUE	TRUE	637	221	TRUE
183917	rTetR-GFP-VP16	CF+2	+	1291	2106	272	spanning_target_gene	TRUE	TRUE	637	398	TRUE
183918	rTetR-GFP-VPR	CF+2	+	1291	2106	272	spanning_target_gene	TRUE	TRUE	637	1668	TRUE
183906	LV-hGFAP-GFP	CF+2	+	1051	3156	702	spanning_target_gene	TRUE	TRUE	2047	185	TRUE
185714	pAAV-hSyn-GFP-IRES-mSNCA	CF+2	+	633	1427	265	spanning_target_gene	TRUE	TRUE	19	1663	TRUE
185717	pAAV-hSyn-GFP-IRES-hSNCA (A11P/V70P)	CF+2	+	714	1508	265	spanning_target_gene	TRUE	TRUE	19	1663	TRUE
185715	pAAV-hSyn-GFP-IRES-hSNCA	CF+2	+	3529	4323	265	spanning_target_gene	TRUE	TRUE	19	1663	TRUE
185716	pAAV-hSyn-GFP-IRES-mSNCA(1-95)	CF+2	+	631	1425	265	spanning_target_gene	TRUE	TRUE	19	1528	TRUE
185719	pAAV-hSyn-GFP-IRES-hSNCA (S129D)	CF+2	+	565	1359	265	spanning_target_gene	TRUE	TRUE	19	1663	TRUE
185718	pAAV-hSyn-GFP-IRES-hSNCA (S129A)	CF+2	+	638	1432	265	spanning_target_gene	TRUE	TRUE	19	1663	TRUE
185720	pAAV-hSyn-GFP-IRES-hSNCA (A30P)	CF+2	+	634	1428	265	spanning_target_gene	TRUE	TRUE	19	1663	TRUE
186281	pEGFP.N3-SLC35A1-GFP	CF+2	+	1554	2399	282	spanning_target_gene	TRUE	TRUE	976	105	TRUE
186475	pQCXIP EGFP-ER [TM(SAC1)]	CF+2	+	1072	2097	342	spanning_target_gene	TRUE	TRUE	1378	1572	TRUE
187269	pEGFP-SRGAP1	CF+2	+	3879	4646	256	spanning_target_gene	TRUE	TRUE	3301	105	TRUE
187688	pLenti-Paxillin EGFP	CF+2	+	9142	10221	360	spanning_target_gene	TRUE	TRUE	1561	1856	TRUE
187695	pLenti-Zyxin-C (aa139-371)-EGFP	CF+2	+	2659	4116	486	spanning_target_gene	TRUE	TRUE	207	1856	TRUE
187696	pLenti-Zyxin-D (aa160-340)-EGFP	CF+2	+	2981	3961	327	spanning_target_gene	TRUE	TRUE	529	1856	TRUE
187857	pAAV.CMV.PI-si-CS	CF+2	+	1029	1874	282	spanning_target_gene	TRUE	TRUE	116	518	TRUE
190133	CMV:eGFP-p2A-HA-GPR151	CF+2	+	6717	7520	268	spanning_target_gene	TRUE	TRUE	2131	2006	TRUE
190134	CMV:eGFP-p2A-HA-GPR151(p.Arg95Ter)	CF+2	+	6710	7513	268	spanning_target_gene	TRUE	TRUE	2131	2006	TRUE
190866	pAAV-CAG-EGFP barcode-2-SV40 polyA	CF+2	+	1043	1978	312	spanning_target_gene	TRUE	TRUE	326	4873	TRUE
190872	pAAV-CAG-EGFP barcode-8-SV40 polyA	CF+2	+	1043	1978	312	spanning_target_gene	TRUE	TRUE	326	4746	TRUE
190869	pAAV-CAG-EGFP barcode-5-SV40 polyA	CF+2	+	1043	1978	312	spanning_target_gene	TRUE	TRUE	326	4746	TRUE
190865	pAAV-CAG-EGFP barcode-1-SV40 polyA	CF+2	+	1046	1981	312	spanning_target_gene	TRUE	TRUE	326	4950	TRUE
190876	pAAV-CAG-EGFPnls barcode-210-SV40 polyA	CF+2	+	1049	1906	286	spanning_target_gene	TRUE	TRUE	326	75	TRUE
191560	plvx-tetO-GFP	CF+2	+	2271	3299	343	spanning_target_gene	TRUE	TRUE	1637	2749	TRUE
192365	Gly-tRNA-gRNA scaffold for library 2	CF+2	+	786	1637	284	spanning_target_gene	TRUE	TRUE	219	105	TRUE
192368	Gly-tRNA-gRNA scaffold for library 1	CF+2	+	770	1621	284	spanning_target_gene	TRUE	TRUE	157	105	TRUE
192367	Gln-tRNA-gRNA scaffold for library 1&2	CF+2	+	787	1623	279	spanning_target_gene	TRUE	TRUE	175	105	TRUE
194453	pMET7-EGFP-FKBP12	CF+2	+	739	1629	297	spanning_target_gene	TRUE	TRUE	107	300	TRUE
194120	pEGFPN3 FRB	CF+2	+	834	1679	282	spanning_target_gene	TRUE	TRUE	265	105	TRUE
194989	pCAG-GFP-CD63	CF+2	+	1476	2858	461	spanning_target_gene	TRUE	TRUE	830	676	TRUE
195474	pInducer 21-3xFlag-hMEFV-S580X	CF+2	+	8096	9187	364	spanning_target_gene	TRUE	TRUE	1391	839	TRUE
195475	pInducer21-3xFlag-hMEFV-Q426R	CF+2	+	8096	9187	364	spanning_target_gene	TRUE	TRUE	1391	839	TRUE
195478	pInducer 21-3xFlag-hMEFV-螖PYD	CF+2	+	7823	8914	364	spanning_target_gene	TRUE	TRUE	1391	839	TRUE
195477	pInducer 21-3xFlag-hMEFV-F479L	CF+2	+	8096	9187	364	spanning_target_gene	TRUE	TRUE	1391	839	TRUE
195479	pInducer 21-3xFlag-hMEFV-螖PLD	CF+2	+	7463	8554	364	spanning_target_gene	TRUE	TRUE	1391	839	TRUE
195574	pAAV.U6.shRNA-Sdc1-1376	CF+2	+	1534	2412	293	spanning_target_gene	TRUE	TRUE	497	576	TRUE
196857	pBactin-EGFP-NEDD1-gTBD	CF+2	+	1066	2037	324	spanning_target_gene	TRUE	TRUE	830	382	TRUE
200283	pLKO-puro SNAP-CD86-eGFP-FKBP(f36v)	CF+2	+	7464	8240	259	spanning_target_gene	TRUE	TRUE	2262	3691	TRUE
200280	pHR-SNAP-CD86tm-eGFP-FKBP(f36v)	CF+2	+	3054	3830	259	spanning_target_gene	TRUE	TRUE	2866	1089	TRUE
201700	pGFP-mTet1s pc3901	CF+2	-	6545	7426	294	spanning_target_gene	TRUE	TRUE	988	5374	TRUE
201704	pGFP-mTet1s_K852R pc3914	CF+2	+	1640	2527	296	spanning_target_gene	TRUE	TRUE	988	3216	TRUE
201705	pGFP-mTet1s_K852E pc3915	CF+2	+	4334	5221	296	spanning_target_gene	TRUE	TRUE	988	3223	TRUE
202424	pQCXIZ GFP C1	CF+2	+	2067	3056	330	spanning_target_gene	TRUE	TRUE	1378	1286	TRUE
206171	Lenti-6XPRE-GFP	CF+2	+	2232	3005	258	spanning_target_gene	TRUE	TRUE	1821	10	TRUE
206169	Lenti-2XPRE-GFP	CF+2	+	2124	2897	258	spanning_target_gene	TRUE	TRUE	1713	10	TRUE
205994	pLV-CMV-KIF2C	CF+2	+	2753	3721	323	spanning_target_gene	TRUE	TRUE	2119	4083	TRUE
206170	Lenti-4XPRE-GFP	CF+2	+	2178	2951	258	spanning_target_gene	TRUE	TRUE	1767	10	TRUE
207170	pLV-REPORT (PGK) 5xGRE-NanoLuc	CF+2	+	3462	4475	338	spanning_target_gene	TRUE	TRUE	2714	2436	TRUE
208575	pLV-REPORT (PGK) 12xHRE-NanoLuc	CF+2	+	4356	5369	338	spanning_target_gene	TRUE	TRUE	3608	2436	TRUE
208576	pLV-REPORT (PGK) NanoLuc	CF+2	+	3386	4399	338	spanning_target_gene	TRUE	TRUE	2638	2436	TRUE
209095	pLKO.1-shCtnnd2.1-GFP	CF+2	+	2663	3673	337	spanning_target_gene	TRUE	TRUE	3802	885	TRUE
208903	Vd-ARATR-GFP	CF+2	+	1452	2246	265	spanning_target_gene	TRUE	TRUE	883	105	TRUE
209099	pLKO.1-shCdh2.1 GFP	CF+2	+	8387	9397	337	spanning_target_gene	TRUE	TRUE	828	885	TRUE
209097	pLKO.1-shCtnnd2.2-GFP	CF+2	-	5716	6726	337	spanning_target_gene	TRUE	TRUE	828	885	TRUE
209105	pLKO.1-shCdh20.1 GFP	CF+2	+	2777	3787	337	spanning_target_gene	TRUE	TRUE	4030	885	TRUE
209101	pLKO.1-shCdh10.1 GFP	CF+2	+	1962	2972	337	spanning_target_gene	TRUE	TRUE	828	885	TRUE
209096	pLKO.1-scrCtnnd2.1-GFP	CF+2	-	5664	6674	337	spanning_target_gene	TRUE	TRUE	828	885	TRUE
209104	pLKO.1-scrCdh11.1 GFP	CF+2	+	8385	9395	337	spanning_target_gene	TRUE	TRUE	828	885	TRUE
209106	pLKO.1-scrCdh20.1 GFP	CF+2	-	5720	6730	337	spanning_target_gene	TRUE	TRUE	828	885	TRUE
209098	pLKO.1-scrCtnnd2.2-GFP	CF+2	-	5664	6674	337	spanning_target_gene	TRUE	TRUE	828	885	TRUE
209102	pLKO.1-scrCdh10.1 GFP	CF+2	+	8385	9395	337	spanning_target_gene	TRUE	TRUE	828	885	TRUE
209103	pLKO.1-shCdh11.1 GFP	CF+2	+	8387	9397	337	spanning_target_gene	TRUE	TRUE	828	885	TRUE
209670	ECibN	CF+2	+	2859	3725	289	spanning_target_gene	TRUE	TRUE	2637	1361	TRUE
20964	mId1-GFP	CF+2	+	986	1789	268	spanning_target_gene	TRUE	TRUE	477	105	TRUE
20977	HOXA9-MSCV-full-GFP	CF+2	+	3716	4729	338	spanning_target_gene	TRUE	TRUE	3198	19	TRUE
213713	pGST-EGFP-GPIDAF	CF+2	+	1334	2197	288	spanning_target_gene	TRUE	TRUE	765	289	TRUE
213718	pLKO.1-GST-EGFP-GPICEAM7	CF+2	+	1253	2140	296	spanning_target_gene	TRUE	TRUE	741	135	TRUE
213717	pLKO.1-GST-EGFP-GPIBY55	CF+2	+	1221	2168	316	spanning_target_gene	TRUE	TRUE	709	60	TRUE
213715	pGST-EGFP-GPICEAM7	CF+2	+	1340	2227	296	spanning_target_gene	TRUE	TRUE	771	244	TRUE
213716	pLKO.1-GST-EGFP-GPIDAF	CF+2	+	1248	2111	288	spanning_target_gene	TRUE	TRUE	736	180	TRUE
213719	psgRNA-GST-EGFP-GPIDAF	CF+2	+	1769	2632	288	spanning_target_gene	TRUE	TRUE	765	289	TRUE
213714	pGST-EGFP-GPIBY55	CF+2	+	1307	2311	335	spanning_target_gene	TRUE	TRUE	738	112	TRUE
213721	psgRNA-GST-EGFP-GPICEAM7	CF+2	+	1775	2662	296	spanning_target_gene	TRUE	TRUE	771	244	TRUE
213720	psgRNA-GST-EGFP-GPIBY55	CF+2	+	1742	2746	335	spanning_target_gene	TRUE	TRUE	738	112	TRUE
214974	pKH142_EGFP-YIPF3 WT	CF+2	+	6749	7738	330	spanning_target_gene	TRUE	TRUE	2055	1953	TRUE
214975	pKH143_EGFP-YIPF3 LIR mut	CF+2	-	7506	8495	330	spanning_target_gene	TRUE	TRUE	2055	1953	TRUE
216732	pLV(gRNA)-CMV-eGFP-U6(sgCTG)	CF+2	+	2603	4207	535	spanning_target_gene	TRUE	TRUE	2192	60	TRUE
218725	pCAG-EGFP-C-IFT52	CF+2	+	1491	2585	365	spanning_target_gene	TRUE	TRUE	828	1432	TRUE
218729	pCAG-EGFP-C-IFT70B	CF+2	+	1491	2609	373	spanning_target_gene	TRUE	TRUE	828	2071	TRUE
218724	pCAG-EGFP-C-IFT46	CF+2	+	1472	2470	333	spanning_target_gene	TRUE	TRUE	828	1261	TRUE
218732	pCAG-EGFP-C-IFT81	CF+2	+	1491	2489	333	spanning_target_gene	TRUE	TRUE	828	2224	TRUE
218730	pCAG-EGFP-C-IFT74	CF+2	+	1490	2785	432	spanning_target_gene	TRUE	TRUE	828	1699	TRUE
218733	pCAG-EGFP-C-IFT88	CF+2	+	1492	2502	337	spanning_target_gene	TRUE	TRUE	828	2683	TRUE
220221	pssAAV_Seq17_CMV_bglobin_3NLS_GFP_WPRE_polyA	CF+2	+	2336	3244	303	spanning_target_gene	TRUE	TRUE	497	647	TRUE
222496	pMX-Sox17-p2A-Erg-t2A-GFP	CF+2	+	4748	5515	256	spanning_target_gene	TRUE	TRUE	4132	37	TRUE
229799	Bxb1-GA_CAG-EGFP	CF+2	+	3378	4517	380	spanning_target_gene	TRUE	TRUE	828	17	TRUE
231574	PAC_E83_LOV_eGFP	CF+2	+	403	1179	259	spanning_target_gene	TRUE	TRUE	1206	51	TRUE
232633	rTetR-GFP-p65	CF+2	+	1292	2107	272	spanning_target_gene	TRUE	TRUE	637	994	TRUE
235611	pCAGEN_GFP	CF+2	+	1650	2630	327	spanning_target_gene	TRUE	TRUE	988	17	TRUE
27305	pDEST/N1-hBIN1-GFP	CF+2	+	2015	2773	253	spanning_target_gene	TRUE	TRUE	1454	105	TRUE
31796	pDest-eGFP-N1	CF+2	+	2367	3125	253	spanning_target_gene	TRUE	TRUE	1740	105	TRUE
32500	pEGFP-N1-TrkB	CF+2	+	3023	3952	310	spanning_target_gene	TRUE	TRUE	2454	105	TRUE
34857	pTRE_GFP-GluR1	CF+2	+	3835	4743	303	spanning_target_gene	TRUE	TRUE	428	3379	TRUE
36189	pEGFP.N1-HDAC6.DC (catalytic deficient)	CF+2	+	3926	5008	361	spanning_target_gene	TRUE	TRUE	3402	105	TRUE
38194	pMXs-puro-EGFP-FAK	CF+2	+	484	1542	353	spanning_target_gene	TRUE	TRUE	967	4268	TRUE
38277	pMXs-puro GFP-p62	CF+2	+	1070	2665	532	spanning_target_gene	TRUE	TRUE	475	2457	TRUE
38269	pMXs-puro GFP-DFCP1	CF+2	+	1091	2641	517	spanning_target_gene	TRUE	TRUE	475	3455	TRUE
40907	pDEST/hCx43-EGFP-N1	CF+2	+	1862	2620	253	spanning_target_gene	TRUE	TRUE	1235	105	TRUE
40973	PBCAG-eGFP	CF+2	+	2070	3050	327	spanning_target_gene	TRUE	TRUE	988	17	TRUE
46948	pINDUCER21 (ORF-EG)	CF+2	+	7267	8358	364	spanning_target_gene	TRUE	TRUE	1384	839	TRUE
49056	AAV-GFP/Cre	CF+2	+	1482	2333	284	spanning_target_gene	TRUE	TRUE	579	1153	TRUE
48201	CAG-GFP-IRES-CRE	CF+2	+	3271	4320	350	spanning_target_gene	TRUE	TRUE	827	2211	TRUE
51302	pINDUCER21-HOXA9	CF+2	+	6948	8039	364	spanning_target_gene	TRUE	TRUE	1375	839	TRUE
51301	pINDUCER21-ERG	CF+2	+	7611	8702	364	spanning_target_gene	TRUE	TRUE	1390	839	TRUE
51303	pINDUCER21-RORA	CF+2	+	7748	8839	364	spanning_target_gene	TRUE	TRUE	1395	839	TRUE
51305	pINDUCER21-MYB	CF+2	+	8420	9511	364	spanning_target_gene	TRUE	TRUE	1395	839	TRUE
51304	pINDUCER21-SOX4	CF+2	+	6955	8046	364	spanning_target_gene	TRUE	TRUE	1391	839	TRUE
62039	NKP66 pEGFP-N2 (1176)	CF+2	+	1508	2290	261	spanning_target_gene	TRUE	TRUE	879	105	TRUE
62916	pJEP222-AAV-CMV-GFP-pA	CF+2	+	1156	2199	348	spanning_target_gene	TRUE	TRUE	442	5545	TRUE
68550	AAV-CREB	CF+2	+	1211	2125	305	spanning_target_gene	TRUE	TRUE	497	1058	TRUE
69809	xlox(GFP)hTERT	CF+2	+	5185	6198	338	spanning_target_gene	TRUE	TRUE	4668	19	TRUE
73982	CAG-EGFP-Otx2shRNA2	CF+2	+	1646	2512	289	spanning_target_gene	TRUE	TRUE	984	263	TRUE
78121	pINDUCER21-PGBD5	CF+2	+	7227	8318	364	spanning_target_gene	TRUE	TRUE	1391	839	TRUE
83107	pLenti-PGK-c-myc-2A-CDK4(R24C)-GFP-Puro	CF+2	+	4641	5495	285	spanning_target_gene	TRUE	TRUE	2394	1822	TRUE
83952	TrkB mEGFP	CF+2	+	4151	5011	287	spanning_target_gene	TRUE	TRUE	3485	75	TRUE
84562	pEGFP-TSAd-wt	CF+2	+	1805	2605	267	spanning_target_gene	TRUE	TRUE	1236	105	TRUE
86051	CD8a-EGFP	CF+2	+	1976	2821	282	spanning_target_gene	TRUE	TRUE	697	105	TRUE
86054	CD8a-hnRNP-M-EGFP	CF+2	+	1984	2922	313	spanning_target_gene	TRUE	TRUE	697	105	TRUE
86052	CD8a-cNLS-EGFP	CF+2	+	1978	2871	298	spanning_target_gene	TRUE	TRUE	697	105	TRUE
96941	pLenti_CamKIIa_GFP	CF+2	+	3744	4664	307	spanning_target_gene	TRUE	TRUE	2728	1323	TRUE
97038	pINDUCER-21-LCOR	CF+2	+	4355	5446	364	spanning_target_gene	TRUE	TRUE	1374	839	TRUE
97040	pINDUCER-21-HOXA5	CF+2	+	3905	4996	364	spanning_target_gene	TRUE	TRUE	1390	839	TRUE
97041	pINDUCER-21-HOXA9	CF+2	+	4200	5291	364	spanning_target_gene	TRUE	TRUE	1376	839	TRUE
97044	pINDUCER-21-LCOR-P2A-HOXA9-T2A-HOXA5	CF+2	+	6227	7318	364	spanning_target_gene	TRUE	TRUE	1378	839	TRUE
97045	pINDUCER-21-RUNX1-P2A-ERG	CF+2	+	6348	7439	364	spanning_target_gene	TRUE	TRUE	1391	839	TRUE
97193	[Bla][IRES][GFP]	CF+2	+	2193	2930	246	spanning_target_gene	TRUE	TRUE	1593	32	TRUE

### Sheet: Table 6
Supplementary Table 6. Plasmids containing RF ORFs
plasmid_id	plasmid_name	frame	strand	start	stop	length_aa	overlap	has_promoter	has_terminator	dist_promoter	dist_terminator	is_putatively_expressible_hidden_ORFs
100798	pAAV-syn-FLEX-splitTVA-EGFP-tTA	RF	+	1389	2843	485	spanning_target_gene	TRUE	TRUE	783	714	TRUE
127505	INCTbiosyn-pEF-GFP(rc)4	RF	+	1362	2144	261	spanning_target_gene	TRUE	TRUE	111	157	TRUE
140025	pLARRY-EGFP	RF	+	1982	3202	407	spanning_target_gene	TRUE	TRUE	1573	1708	TRUE
175439	pAAV-VTKS2-TVA-eGFP-N2cG	RF	+	2241	3683	481	spanning_target_gene	TRUE	TRUE	1600	714	TRUE
175440	pAAV-VTKS5-TVA-eGFP-N2cG	RF	+	5007	6467	487	spanning_target_gene	TRUE	TRUE	1656	769	TRUE
178429	AAV-DIO-TC66T-2A-EGFP-2A-oG	RF	+	2152	3561	470	spanning_target_gene	TRUE	TRUE	1600	714	TRUE
183352	pAAV-syn-F14F15S-splitTVA-EGFP-tTAv2	RF	+	1450	2976	509	spanning_target_gene	TRUE	TRUE	773	648	TRUE
196584	Lepr peak reporter-eGFP	RF	+	1196	2044	283	spanning_target_gene	TRUE	TRUE	688	1229	TRUE
216263	pAAV-Syn-FLEX-ExSYTE	RF	-	2613	3647	345	spanning_target_gene	TRUE	TRUE	841	2263	TRUE
41943	MSCV-CMV-DsRed-IRES-d4EGFP	RF	-	1896	2723	276	spanning_target_gene	TRUE	TRUE	1028	5369	TRUE
41942	MSCV-CMV-DsRed-IRES-d1EGFP	RF	-	1896	2723	276	spanning_target_gene	TRUE	TRUE	1028	5369	TRUE
52473	pAAV-synP-FLEX-splitTVA-EGFP-B19G	RF	+	1829	3268	480	spanning_target_gene	TRUE	TRUE	1602	714	TRUE
59946	HypoxCR	RF	+	2606	3358	251	spanning_target_gene	TRUE	TRUE	1971	4958	TRUE
85225	pAAV-hSyn-FLEX-TVA-P2A-EGFP-2A-oG	RF	-	1132	2574	481	spanning_target_gene	TRUE	TRUE	1600	714	TRUE
													m
